# *STAT3* gain-of-function mutations connect leukemia with autoimmune disease by pathological dysregulation of NKG2D^hi^ CD8 killer T cells

**DOI:** 10.1101/2022.02.11.480027

**Authors:** Etienne Masle-Farquhar, Katherine J.L. Jackson, Timothy J. Peters, Ghamdan Al-Eryani, Mandeep Singh, Kathryn J. Payne, Geetha Rao, Gabrielle Apps, Jennifer Kingham, Christopher J. Jara, Ksenia Skvortsova, Alexander Swarbrick, Cindy S. Ma, Daniel Suan, Gulbu Uzel, Ignatius Chua, Jennifer W. Leiding, Kaarina Heiskanen, Kahn Preece, Leena Kainulainen, Michael O’Sullivan, Megan A. Cooper, Mikko R.J. Seppänen, Satu Mustjoki, Shannon Brothers, Tiphanie P. Vogel, Robert Brink, Stuart G. Tangye, Joanne H. Reed, Christopher C. Goodnow

## Abstract

The association between cancer and autoimmune disease is unexplained, exemplified by T-cell large granular lymphocytic leukemia (T-LGL) where gain-of-function somatic mutations in *STAT3* correlate with co-existing autoimmunity. To resolve whether these mutations are the cause or consequence of CD8 clonal expansions and autoimmunity, here we analyse patients with germline *STAT3* GOF syndrome and mice with the T-LGL mutation *STAT3^K658N^*or the most common germline mutation, *STAT3^T716M^*. STAT3 GOF mutations drove accumulation of effector CD8 T cell clones highly expressing the NKG2D receptor for MHC-I-related molecules expressed on stressed cells, and the genes for inflammatory/cytotoxic granzymes, perforin, interferon-γ and *Ccl5*/Rantes. CD8 cells were essential to lethal disease in *Stat3^K658N^*mice and their accumulation required NKG2D and the receptor for IL-15 and IL-2, IL2RB. These results demonstrate that *STAT3* GOF mutations cause effector CD8 T cell oligoclonal accumulation and that these rogue T cells contribute to autoimmune pathology, supporting the hypothesis that somatic mutations in leukemia/lymphoma driver genes contribute to autoimmune disease.

**IN BRIEF:** Leukemia and autoimmune-associated *STAT3* gain-of-function mutations dysregulate CD8 T cells to cause autoimmune pathology and oligoclonal expansion of cytotoxic killer CD8 T cells, that depend upon NKG2D and IL2RB receptors for signals displayed on stressed, damaged, infected, or mutated tissues.
