## Supplemental Table 6 for "*STAT3* gain-of-function mutations connect leukemia with autoimmune disease by pathological dysregulation of NKG2D^hi^ CD8 killer T cells"

### Sheet: Supp Table 6_K658N vs WT_NKG2D 
ENSG	logFC	Average Expression	t	P.Value	adj.P.Val	B	gene
ENSMUSG00000086503_Xist	1.50616	-1.4923	7.14594	9.38e-13	1.83e-08	18.4191	Xist
ENSMUSG00000049103_Ccr2	1.19728	-2.75565	7.16612	8.1e-13	1.58e-08	18.5606	Ccr2
ENSMUSG00000023132_Gzma	1.14127	-2.20415	8.67264	4.68e-18	9.13e-14	30.2422	Gzma
ENSMUSG00000042379_Esm1	1.05841	-6.59166	20.9872	2.55e-96	4.97e-92	206.595	Esm1
ENSMUSG00000020399_Havcr2	1.05356	-5.66473	7.90683	2.84e-15	5.53e-11	24.0289	Havcr2
ENSMUSG00000015437_Gzmb	1.01972	-3.94312	7.45285	9.67e-14	1.89e-09	20.6141	Gzmb
ENSMUSG00000085715_Tsix	0.941669	-3.63637	9.04896	1.63e-19	3.18e-15	33.5034	Tsix
ENSMUSG00000026070_Il18r1	0.921413	-2.96086	6.40626	1.54e-10	3e-06	13.5056	Il18r1
ENSMUSG00000048521_Cxcr6	0.907779	-4.46297	6.61193	3.93e-11	7.67e-07	14.8183	Cxcr6
ENSMUSG00000033213_AA467197	0.899696	-5.42808	11.5267	1.33e-30	2.59e-26	58.3826	AA467197
ENSMUSG00000075602_Ly6a	0.865758	-0.330211	6.61215	3.92e-11	7.65e-07	14.8197	Ly6a
ENSMUSG00000030247_Kcnj8	0.858284	-6.57537	16.7755	1.49e-62	2.91e-58	130.364	Kcnj8
ENSMUSG00000022584_Ly6c2	0.83671	-2.66947	5.05546	4.35e-07	0.00847983	5.90958	Ly6c2
ENSMUSG00000047586_Nccrp1	0.834663	-6.71422	19.5474	5.62e-84	1.1e-79	178.72	Nccrp1
ENSMUSG00000001025_S100a6	0.831381	-1.10431	5.35202	8.83e-08	0.00172312	7.42452	S100a6
ENSMUSG00000003882_Il7r	0.826841	-1.70919	5.36029	8.44e-08	0.00164622	7.468	Il7r
ENSMUSG00000060974_Olfr530	0.806704	-6.81313	23.5456	2.91e-120	5.67e-116	260.681	Olfr530
ENSMUSG00000019122_Ccl9	0.802254	-6.2957	10.8762	1.92e-27	3.75e-23	51.2801	Ccl9
ENSMUSG00000020644_Id2	0.79984	-2.00406	5.29867	1.18e-07	0.00230956	7.14565	Id2
ENSMUSG00000021782_Dlg5	0.774351	-6.51033	13.128	3.86e-39	7.54e-35	77.5871	Dlg5
ENSMUSG00000022225_Cma1	0.770515	-6.40446	8.39613	5.05e-17	9.85e-13	27.9332	Cma1
ENSMUSG00000024659_Anxa1	0.733262	-3.08982	10.1473	4.12e-24	8.04e-20	43.8041	Anxa1
ENSMUSG00000030167_Klrc1	0.696373	-4.26012	5.06202	4.2e-07	0.00819377	5.94215	Klrc1
ENSMUSG00000066687_Zbtb16	0.688451	-5.58937	6.46061	1.08e-10	2.1e-06	13.8484	Zbtb16
ENSMUSG00000021760_Gpx8	0.688046	-6.77537	13.8802	1.62e-43	3.15e-39	87.448	Gpx8
ENSMUSG00000042385_Gzmk	0.673475	-5.14433	5.93105	3.08e-09	6.01e-05	10.6301	Gzmk
ENSMUSG00000078926_Cdc20b	0.669669	-6.73446	12.6028	3.2e-36	6.24e-32	71.0189	Cdc20b
ENSMUSG00000078202_Nrarp	0.662154	-4.09292	9.32765	1.24e-20	2.42e-16	36.0069	Nrarp
ENSMUSG00000031461_Myom2	0.646858	-6.77646	17.1461	3.09e-65	6.02e-61	136.42	Myom2
ENSMUSG00000026919_Lcn4	0.645956	-5.2812	7.31263	2.76e-13	5.39e-09	19.5999	Lcn4
ENSMUSG00000026068_Il18rap	0.633531	-3.18304	5.06067	4.23e-07	0.00825183	5.93545	Il18rap
ENSMUSG00000028391_Wdr31	0.617321	-6.38308	9.91428	4.3e-23	8.38e-19	41.5212	Wdr31
ENSMUSG00000097767_Miat	0.616136	-6.14449	7.01625	2.38e-12	4.65e-08	17.5191	Miat
ENSMUSG00000000869_Il4	0.608403	-6.29031	8.09528	6.18e-16	1.21e-11	25.5051	Il4
ENSMUSG00000026994_Galnt3	0.603917	-6.19637	7.53299	5.26e-14	1.03e-09	21.2024	Galnt3
ENSMUSG00000029658_Wdr95	0.597977	-4.8308	5.36946	8.02e-08	0.00156481	7.5163	Wdr95
ENSMUSG00000026389_Steap3	0.595282	-5.61522	8.62419	7.14e-18	1.39e-13	29.8322	Steap3
ENSMUSG00000036578_Fxyd7	0.59338	-6.44364	9.21831	3.44e-20	6.71e-16	35.0157	Fxyd7
ENSMUSG00000025473_Adam8	0.583198	-5.06193	6.46363	1.06e-10	2.06e-06	13.8676	Adam8
ENSMUSG00000061577_Adgrg5	0.572315	-4.91195	5.72612	1.05e-08	0.000204521	9.45815	Adgrg5
ENSMUSG00000030789_Itgax	0.566817	-2.97552	5.04237	4.66e-07	0.00907993	5.84471	Itgax
ENSMUSG00000035448_Ccr3	0.565472	-6.00761	6.22075	5.09e-10	9.92e-06	12.3569	Ccr3
ENSMUSG00000087066_Gm15518	0.557302	-5.68905	6.48777	9e-11	1.76e-06	14.0209	Gm15518
ENSMUSG00000072663_Spef2	0.555119	-4.22587	9.46408	3.42e-21	6.68e-17	37.2597	Spef2
ENSMUSG00000074217_2210011C24Rik	0.553928	-6.52517	8.67494	4.59e-18	8.95e-14	30.2616	2210011C24Rik
ENSMUSG00000027596_a	0.549162	-6.07179	8.03323	1.02e-15	2e-11	25.0152	a
ENSMUSG00000024140_Epas1	0.547035	-6.19974	7.63076	2.48e-14	4.84e-10	21.9285	Epas1
ENSMUSG00000006345_Ggt1	0.542728	-6.28548	7.94301	2.12e-15	4.14e-11	24.3096	Ggt1
ENSMUSG00000096001_2610528A11Rik	0.541799	-6.77196	13.0937	6.04e-39	1.18e-34	77.1499	2610528A11Rik
ENSMUSG00000113587_Gm36287	0.541077	-6.19313	6.91771	4.79e-12	9.34e-08	16.8462	Gm36287
ENSMUSG00000014932_Yes1	0.535281	-4.53006	7.96941	1.72e-15	3.35e-11	24.5153	Yes1
ENSMUSG00000003420_Fcgrt	0.531195	-3.06744	7.11651	1.16e-12	2.26e-08	18.2135	Fcgrt
ENSMUSG00000026796_Fam129b	0.52923	-5.27801	6.9962	2.75e-12	5.36e-08	17.3814	Fam129b
ENSMUSG00000031373_Car5b	0.529019	-4.4824	5.60604	2.11e-08	0.000411355	8.79052	Car5b
ENSMUSG00000056476_Med12l	0.522896	-4.69711	8.70877	3.41e-18	6.65e-14	30.5493	Med12l
ENSMUSG00000041696_Rasl12	0.520528	-5.9333	4.71434	2.45e-06	0.0477517	4.27343	Rasl12
ENSMUSG00000047250_Ptgs1	0.517612	-6.76932	12.0501	2.82e-33	5.51e-29	64.3911	Ptgs1
ENSMUSG00000052485_Tmem171	0.51504	-6.54511	7.35112	2.07e-13	4.05e-09	19.8764	Tmem171
ENSMUSG00000036587_Fut7	0.501524	-5.64098	6.14923	8e-10	1.56e-05	11.923	Fut7
ENSMUSG00000082819_Trav4d-2	0.497788	-6.70631	11.3926	6.16e-30	1.2e-25	56.8853	Trav4d-2
ENSMUSG00000040703_Cyp2s1	0.495487	-6.2695	6.87592	6.42e-12	1.25e-07	16.5636	Cyp2s1
ENSMUSG00000015879_Fam184b	0.48937	-5.84868	6.90633	5.19e-12	1.01e-07	16.7691	Fam184b
ENSMUSG00000007021_Syngr3	0.488193	-6.5812	8.16832	3.39e-16	6.62e-12	26.0865	Syngr3
ENSMUSG00000028885_Smpdl3b	0.487707	-5.29296	5.44757	5.19e-08	0.00101274	7.93091	Smpdl3b
ENSMUSG00000054672_5830411N06Rik	0.486757	-6.57866	8.09348	6.27e-16	1.22e-11	25.4909	5830411N06Rik
ENSMUSG00000024059_Clip4	0.483043	-6.569	5.7251	1.05e-08	0.000205741	9.45246	Clip4
ENSMUSG00000087475_4933406I18Rik	0.482377	-4.28371	6.77839	1.26e-11	2.46e-07	15.9109	4933406I18Rik
ENSMUSG00000103400_Gm15853	0.480685	-5.33197	8.38739	5.44e-17	1.06e-12	27.8614	Gm15853
ENSMUSG00000043088_Il17re	0.474499	-6.65624	8.01945	1.15e-15	2.23e-11	24.9069	Il17re
ENSMUSG00000046733_Gprc5a	0.470808	-6.77644	11.8041	5.26e-32	1.03e-27	61.5349	Gprc5a
ENSMUSG00000000627_Sema4f	0.469452	-4.84476	6.98331	3.01e-12	5.88e-08	17.2931	Sema4f
ENSMUSG00000025461_Cd163l1	0.468306	-6.55051	7.67821	1.72e-14	3.35e-10	22.2842	Cd163l1
ENSMUSG00000017737_Mmp9	0.467004	-5.79949	5.1181	3.13e-07	0.00609906	6.22243	Mmp9
ENSMUSG00000021983_Atp8a2	0.466598	-5.32008	4.77293	1.83e-06	0.0357707	4.54634	Atp8a2
ENSMUSG00000100426_Gm4208	0.458075	-6.45034	6.89054	5.79e-12	1.13e-07	16.6623	Gm4208
ENSMUSG00000029810_Tmem176b	0.454736	-3.90393	4.73753	2.18e-06	0.0426095	4.38103	Tmem176b
ENSMUSG00000061451_Tmem151a	0.452607	-6.56842	8.49944	2.09e-17	4.09e-13	28.7872	Tmem151a
ENSMUSG00000047344_Lancl3	0.447636	-6.19847	7.08234	1.48e-12	2.9e-08	17.9757	Lancl3
ENSMUSG00000060112_Olfr60	0.443125	-6.09969	5.18471	2.19e-07	0.00427837	6.55928	Olfr60
ENSMUSG00000024600_Slc27a6	0.441281	-6.72804	7.01008	2.49e-12	4.86e-08	17.4767	Slc27a6
ENSMUSG00000044505_Lingo4	0.43951	-6.68567	6.68799	2.35e-11	4.58e-07	15.3142	Lingo4
ENSMUSG00000043873_Chil5	0.438132	-5.07016	4.98566	6.25e-07	0.0121876	5.56555	Chil5
ENSMUSG00000024727_Trpm6	0.432511	-6.77813	8.65173	5.62e-18	1.1e-13	30.065	Trpm6
ENSMUSG00000055027_Smyd1	0.430513	-5.92152	5.9458	2.82e-09	5.49e-05	10.7161	Smyd1
ENSMUSG00000003949_Hlf	0.42964	-6.16473	6.28572	3.36e-10	6.55e-06	12.7553	Hlf
ENSMUSG00000031760_Mt3	0.420734	-6.11423	6.39782	1.63e-10	3.17e-06	13.4526	Mt3
ENSMUSG00000032135_Mcam	0.418968	-5.96271	5.9611	2.57e-09	5e-05	10.8054	Mcam
ENSMUSG00000110692_Gm33460	0.418906	-6.33567	4.93516	8.1e-07	0.0157991	5.31959	Gm33460
ENSMUSG00000016758_Bik	0.416262	-5.48927	7.08941	1.41e-12	2.75e-08	18.0248	Bik
ENSMUSG00000029861_Fam131b	0.405426	-6.79559	11.0827	2e-28	3.89e-24	53.491	Fam131b
ENSMUSG00000022803_Popdc2	0.399769	-5.8554	5.73753	9.8e-09	0.000191236	9.52236	Popdc2
ENSMUSG00000097240_Gm26614	0.395709	-6.79623	16.2844	4.41e-59	8.61e-55	122.534	Gm26614
ENSMUSG00000039497_Dse	0.394193	-3.65006	4.95452	7.33e-07	0.0143069	5.41359	Dse
ENSMUSG00000018927_Ccl6	0.391512	-5.7029	4.91314	9.06e-07	0.017679	5.2131	Ccl6
ENSMUSG00000034220_Gpc1	0.389239	-4.68866	5.22759	1.74e-07	0.00339762	6.77841	Gpc1
ENSMUSG00000031762_Mt2	0.388067	-6.54	5.81025	6.37e-09	0.000124301	9.93436	Mt2
ENSMUSG00000010660_Plcd1	0.385716	-6.07672	4.9815	6.38e-07	0.0124523	5.54518	Plcd1
ENSMUSG00000019970_Sgk1	0.380259	-2.93084	4.74072	2.15e-06	0.0419453	4.39587	Sgk1
ENSMUSG00000054951_9130008F23Rik	0.376596	-6.3807	6.10746	1.04e-09	2.03e-05	11.6719	9130008F23Rik
ENSMUSG00000025930_Msc	0.375587	-6.42153	5.1147	3.18e-07	0.00620987	6.20533	Msc
ENSMUSG00000037446_Tulp1	0.373074	-6.86361	16.007	3.65e-57	7.12e-53	118.21	Tulp1
ENSMUSG00000021403_Serpinb9b	0.372833	-6.5992	5.43007	5.73e-08	0.00111696	7.83754	Serpinb9b
ENSMUSG00000039798_2600006K01Rik	0.371159	-6.54251	7.18732	6.94e-13	1.35e-08	18.7097	2600006K01Rik
ENSMUSG00000025330_Padi4	0.36702	-5.84749	6.15278	7.82e-10	1.53e-05	11.9444	Padi4
ENSMUSG00000039021_Ttc16	0.361369	-5.6979	5.61233	2.03e-08	0.000396721	8.82511	Ttc16
ENSMUSG00000021675_F2rl2	0.360168	-5.20899	4.88678	1.04e-06	0.020213	5.08627	F2rl2
ENSMUSG00000114470_Gm49395	0.354323	-6.85438	12.5974	3.42e-36	6.68e-32	70.9527	Gm49395
ENSMUSG00000055926_Gm14137	0.353609	-6.02818	4.73219	2.24e-06	0.0437447	4.3562	Gm14137
ENSMUSG00000038453_Srcin1	0.350371	-4.92947	5.99909	2.03e-09	3.97e-05	11.0284	Srcin1
ENSMUSG00000075702_Selenom	0.350344	-4.33176	4.71967	2.39e-06	0.0465197	4.29811	Selenom
ENSMUSG00000031024_St5	0.34864	-6.31068	4.98705	6.2e-07	0.0121005	5.57235	St5
ENSMUSG00000105437_Gm42450	0.345838	-6.776	7.30107	3.01e-13	5.87e-09	19.5171	Gm42450
ENSMUSG00000035085_1700020L24Rik	0.341107	-5.07488	4.84558	1.28e-06	0.0248858	4.88944	1700020L24Rik
ENSMUSG00000034586_Hid1	0.339778	-4.66636	4.92241	8.65e-07	0.016863	5.25786	Hid1
ENSMUSG00000005338_Cadm3	0.337919	-6.7642	8.0495	8.98e-16	1.75e-11	25.1433	Cadm3
ENSMUSG00000022562_Oplah	0.337307	-5.68365	5.81813	6.08e-09	0.000118597	9.97931	Oplah
ENSMUSG00000067613_Krt83	0.336372	-6.62724	4.86727	1.14e-06	0.0223089	4.99288	Krt83
ENSMUSG00000060923_Acyp2	0.334837	-5.04235	5.34835	9.02e-08	0.00175838	7.40522	Acyp2
ENSMUSG00000054493_Gm9947	0.334408	-6.81141	10.6743	1.7e-26	3.31e-22	49.1579	Gm9947
ENSMUSG00000036111_Lmo1	0.328424	-6.52738	5.41787	6.13e-08	0.00119578	7.77256	Lmo1
ENSMUSG00000040998_Npnt	0.327807	-6.75649	5.87316	4.37e-09	8.53e-05	10.2949	Npnt
ENSMUSG00000020407_Upp1	0.320658	-6.74922	6.8992	5.45e-12	1.06e-07	16.7209	Upp1
ENSMUSG00000086902_Gm11728	0.315749	-6.79537	8.89169	6.74e-19	1.31e-14	32.1238	Gm11728
ENSMUSG00000071648_Rom1	0.315606	-3.12987	6.34195	2.34e-10	4.56e-06	13.1035	Rom1
ENSMUSG00000108289_Gm44174	0.315494	-6.69186	8.99364	2.69e-19	5.25e-15	33.0154	Gm44174
ENSMUSG00000035000_Dpp4	0.314446	-1.04838	6.41757	1.43e-10	2.79e-06	13.5767	Dpp4
ENSMUSG00000096615_Trav11	0.312144	-6.84308	7.66094	1.97e-14	3.83e-10	22.1545	Trav11
ENSMUSG00000041000_Trim62	0.310814	-4.51595	5.89739	3.78e-09	7.37e-05	10.4348	Trim62
ENSMUSG00000052609_Plekhg3	0.306206	-3.70405	4.89212	1.01e-06	0.0196727	5.11192	Plekhg3
ENSMUSG00000003352_Cacnb3	0.305282	-6.5542	4.91079	9.17e-07	0.0178921	5.20176	Cacnb3
ENSMUSG00000053395_Cacng8	0.304055	-6.80463	8.43416	3.66e-17	7.13e-13	28.2463	Cacng8
ENSMUSG00000015846_Rxra	0.303018	-4.43844	5.10772	3.3e-07	0.00644328	6.17029	Rxra
ENSMUSG00000104669_Gm38411	0.297013	-6.67315	5.43667	5.52e-08	0.00107649	7.87272	Gm38411
ENSMUSG00000026072_Il1r1	0.293279	-6.68647	4.77928	1.78e-06	0.0346606	4.57613	Il1r1
ENSMUSG00000097353_A430046D13Rik	0.293223	-3.24116	7.63971	2.32e-14	4.52e-10	21.9955	A430046D13Rik
ENSMUSG00000038354_Ankrd35	0.292467	-6.80585	7.70657	1.38e-14	2.69e-10	22.4979	Ankrd35
ENSMUSG00000030142_Clec4e	0.29242	-6.75653	5.18652	2.17e-07	0.00423714	6.56848	Clec4e
ENSMUSG00000048652_Samd13	0.290857	-6.66355	5.28359	1.29e-07	0.00250767	7.06733	Samd13
ENSMUSG00000048826_Dact2	0.288259	-6.8483	11.7755	7.37e-32	1.44e-27	61.2063	Dact2
ENSMUSG00000026830_Ermn	0.285491	-6.66529	4.97358	6.65e-07	0.0129714	5.50647	Ermn
ENSMUSG00000047496_Rnf152	0.281059	-6.77531	6.08895	1.17e-09	2.27e-05	11.5611	Rnf152
ENSMUSG00000052504_Epha3	0.279429	-6.7218	6.87637	6.4e-12	1.25e-07	16.5667	Epha3
ENSMUSG00000018862_Otop3	0.27879	-6.83608	8.97799	3.1e-19	6.05e-15	32.8779	Otop3
ENSMUSG00000068806_Olfr1259	0.276773	-6.79141	6.17245	6.91e-10	1.35e-05	12.0633	Olfr1259
ENSMUSG00000048922_Cdca2	0.276463	-4.94935	5.25004	1.54e-07	0.00300929	6.89385	Cdca2
ENSMUSG00000043424_Eif3j2	0.269234	-2.93453	6.11936	9.64e-10	1.88e-05	11.7432	Eif3j2
ENSMUSG00000069601_Ank3	0.26922	-6.78087	5.53777	3.12e-08	0.000608247	8.41717	Ank3
ENSMUSG00000049093_Il23r	0.268339	-6.74425	4.95424	7.35e-07	0.014328	5.4122	Il23r
ENSMUSG00000027227_Sord	0.262685	-3.62609	7.87707	3.6e-15	7.01e-11	23.7989	Sord
ENSMUSG00000110630_K230015D01Rik	0.261699	-6.79695	6.14548	8.19e-10	1.6e-05	11.9003	K230015D01Rik
ENSMUSG00000093639_Lim2	0.259751	-6.81836	7.94731	2.05e-15	4e-11	24.343	Lim2
ENSMUSG00000052584_Serp2	0.254701	-3.68491	5.38616	7.31e-08	0.00142654	7.60442	Serp2
ENSMUSG00000037996_Slc24a2	0.25376	-6.8077	6.30635	2.94e-10	5.74e-06	12.8827	Slc24a2
ENSMUSG00000016757_Ttll12	0.239868	-3.55057	5.99544	2.08e-09	4.06e-05	11.0068	Ttll12
ENSMUSG00000042417_Ccno	0.237387	-6.85606	8.44446	3.35e-17	6.54e-13	28.3314	Ccno
ENSMUSG00000051934_Spats2	0.234952	-6.78545	6.60457	4.13e-11	8.06e-07	14.7706	Spats2
ENSMUSG00000022441_Efcab6	0.228216	-6.84822	7.88635	3.34e-15	6.51e-11	23.8705	Efcab6
ENSMUSG00000039131_Gipc2	0.226617	-6.76535	5.15717	2.54e-07	0.00495652	6.41946	Gipc2
ENSMUSG00000021697_Depdc1b	0.226129	-6.74281	4.90569	9.41e-07	0.0183625	5.17718	Depdc1b
ENSMUSG00000034416_Pkd1l2	0.225734	-6.77203	4.87259	1.11e-06	0.0217176	5.01831	Pkd1l2
ENSMUSG00000021198_Unc79	0.224905	-6.8242	6.12344	9.4e-10	1.83e-05	11.7677	Unc79
ENSMUSG00000035638_Muc20	0.221577	-6.88989	13.0905	6.3e-39	1.23e-34	77.1096	Muc20
ENSMUSG00000029875_Ccdc184	0.216609	-6.81889	5.01393	5.4e-07	0.0105285	5.7043	Ccdc184
ENSMUSG00000029343_Crybb1	0.215473	-6.74331	5.75351	8.92e-09	0.000174044	9.61242	Crybb1
ENSMUSG00000072999_Gm15401	0.210835	-6.74461	4.95459	7.33e-07	0.0143021	5.41391	Gm15401
ENSMUSG00000054046_Klk13	0.207617	-6.87472	10.1072	6.19e-24	1.21e-19	43.4075	Klk13
ENSMUSG00000037752_Xkr8	0.206279	-3.99671	5.43341	5.62e-08	0.00109631	7.85533	Xkr8
ENSMUSG00000062310_Glrp1	0.203685	-6.85908	6.85435	7.46e-12	1.46e-07	16.4185	Glrp1
ENSMUSG00000003623_Crot	0.19971	-1.5818	5.5204	3.44e-08	0.000671374	8.32296	Crot
ENSMUSG00000086752_Gm11674	0.197911	-6.82594	6.72254	1.85e-11	3.62e-07	15.5413	Gm11674
ENSMUSG00000112407_AC113204.1	0.196668	-6.83732	5.9507	2.73e-09	5.33e-05	10.7447	AC113204.1
ENSMUSG00000021803_Cdhr1	0.193911	-6.85453	6.93207	4.33e-12	8.44e-08	16.9437	Cdhr1
ENSMUSG00000028246_Faxc	0.191567	-6.84776	7.35972	1.95e-13	3.79e-09	19.9384	Faxc
ENSMUSG00000015711_Prune1	0.190557	-3.23594	5.76277	8.45e-09	0.000164777	9.66475	Prune1
ENSMUSG00000054099_Slc25a40	0.189834	-2.18684	5.20226	2e-07	0.00389406	6.64875	Slc25a40
ENSMUSG00000114005_Gm24474	0.186508	-6.83122	6.22862	4.84e-10	9.44e-06	12.4049	Gm24474
ENSMUSG00000062110_Scfd2	0.185837	-2.82161	6.02397	1.74e-09	3.4e-05	11.175	Scfd2
ENSMUSG00000043592_Unc5cl	0.184215	-2.83603	4.97141	6.72e-07	0.013117	5.49588	Unc5cl
ENSMUSG00000017929_B4galt5	0.177694	-2.29717	4.72777	2.29e-06	0.0447061	4.33567	B4galt5
ENSMUSG00000039542_Ncam1	0.174238	-6.87911	6.49446	8.61e-11	1.68e-06	14.0635	Ncam1
ENSMUSG00000114230_Gm48239	0.171341	-6.85205	5.46771	4.64e-08	0.000904387	8.0388	Gm48239
ENSMUSG00000030329_Pianp	0.170413	-2.22733	4.7052	2.56e-06	0.0499384	4.23115	Pianp
ENSMUSG00000040283_Btnl9	0.168793	-6.84177	5.44575	5.25e-08	0.00102313	7.92119	Btnl9
ENSMUSG00000029592_Usp30	0.16601	-3.29029	6.04429	1.54e-09	3e-05	11.2953	Usp30
ENSMUSG00000038658_Ric1	0.164762	-1.95081	5.39713	6.88e-08	0.00134219	7.66249	Ric1
ENSMUSG00000024998_Plce1	0.163914	-6.85059	5.20283	1.99e-07	0.00388213	6.65166	Plce1
ENSMUSG00000031377_Bmx	0.162535	-6.85116	6.04106	1.57e-09	3.06e-05	11.2762	Bmx
ENSMUSG00000049091_Sephs2	0.162498	-1.83005	6.09489	1.12e-09	2.19e-05	11.5966	Sephs2
ENSMUSG00000002190_Clgn	0.16184	-6.85755	5.11494	3.18e-07	0.00620183	6.20656	Clgn
ENSMUSG00000085192_Gm12195	0.161191	-6.85097	5.17799	2.27e-07	0.00443506	6.5251	Gm12195
ENSMUSG00000085774_Gm13055	0.158838	-6.89395	11.5752	7.6e-31	1.48e-26	58.928	Gm13055
ENSMUSG00000005069_Pex5	0.156174	-2.62185	6.65117	3.01e-11	5.88e-07	15.0735	Pex5
ENSMUSG00000102080_Gm5092	0.151924	-6.87754	7.5591	4.31e-14	8.4e-10	21.3954	Gm5092
ENSMUSG00000027610_Gss	0.150166	-3.38982	5.28233	1.29e-07	0.0025249	7.06081	Gss
ENSMUSG00000037369_Kdm6a	0.149359	-1.22599	5.08345	3.75e-07	0.00732196	6.04892	Kdm6a
ENSMUSG00000023074_Mospd1	0.147036	-2.72971	5.4709	4.55e-08	0.000888252	8.05597	Mospd1
ENSMUSG00000019647_Sema6a	0.144459	-6.86501	4.91978	8.76e-07	0.0170907	5.24516	Sema6a
ENSMUSG00000038028_Tigar	0.141538	-3.10623	5.44743	5.2e-08	0.00101352	7.93018	Tigar
ENSMUSG00000030091_Nup210	0.139738	-0.961562	5.50205	3.82e-08	0.000745029	8.22366	Nup210
ENSMUSG00000020868_Xylt2	0.138553	-3.44651	5.02685	5.05e-07	0.00984468	5.768	Xylt2
ENSMUSG00000102548_Gm16701	0.138353	-6.8874	8.26243	1.55e-16	3.03e-12	26.8433	Gm16701
ENSMUSG00000018507_Trpv2	0.136186	-1.60792	4.92051	8.73e-07	0.0170271	5.24869	Trpv2
ENSMUSG00000052934_Fbxo31	0.129837	-2.79104	5.63797	1.75e-08	0.000342068	8.96666	Fbxo31
ENSMUSG00000030693_Klk10	0.127029	-6.89203	8.75585	2.25e-18	4.4e-14	30.9515	Klk10
ENSMUSG00000087075_Lbhd2	0.126937	-6.87669	4.93786	7.99e-07	0.0155828	5.33265	Lbhd2
ENSMUSG00000018654_Ikzf1	0.124692	0.190385	4.94579	7.67e-07	0.0149628	5.37112	Ikzf1
ENSMUSG00000100396_Gm29367	0.123796	-6.8878	6.77883	1.26e-11	2.46e-07	15.9139	Gm29367
ENSMUSG00000079243_Xirp1	0.122486	-6.87612	6.41342	1.47e-10	2.86e-06	13.5506	Xirp1
ENSMUSG00000091556_Gm14569	0.122057	-6.88783	6.65569	2.92e-11	5.7e-07	15.1029	Gm14569
ENSMUSG00000036613_Eipr1	0.105048	-2.19646	5.259	1.47e-07	0.00286644	6.94011	Eipr1
ENSMUSG00000108782_Gm32772	0.102606	-6.89664	8.02945	1.06e-15	2.06e-11	24.9855	Gm32772
ENSMUSG00000096029_Olfr679	0.100349	-6.89872	8.0874	6.59e-16	1.29e-11	25.4427	Olfr679
ENSMUSG00000022724_Riox2	0.0966328	-1.49696	5.06346	4.17e-07	0.0081321	5.94932	Riox2
ENSMUSG00000039844_Rapgef1	0.0961262	-1.2357	4.83908	1.32e-06	0.0257121	4.85854	Rapgef1
ENSMUSG00000013787_Ehmt2	0.0939433	-1.40646	4.94777	7.59e-07	0.0148113	5.38076	Ehmt2
ENSMUSG00000028577_Plaa	0.0780455	-1.42715	4.89375	1e-06	0.0195108	5.11975	Plaa
ENSMUSG00000032249_Anp32a	-0.0890797	0.588855	-5.7393	9.7e-09	0.000189256	9.53231	Anp32a
ENSMUSG00000038803_Ost4	-0.0961765	-0.0957738	-4.88768	1.03e-06	0.0201201	5.09063	Ost4
ENSMUSG00000096145_Vkorc1	-0.143712	-2.5334	-4.70527	2.56e-06	0.0499219	4.23146	Vkorc1
ENSMUSG00000034892_Rps29	-0.160807	2.99727	-4.87668	1.09e-06	0.0212726	5.0379	Rps29
ENSMUSG00000027236_Eif3j1	-0.171364	-1.5681	-5.27321	1.36e-07	0.00265354	7.01353	Eif3j1
ENSMUSG00000090733_Rps27	-0.180018	3.03256	-4.71819	2.4e-06	0.0468582	4.29126	Rps27
ENSMUSG00000037860_Aim2	-0.206772	-1.04235	-7.12965	1.06e-12	2.06e-08	18.3052	Aim2
ENSMUSG00000023008_Fmnl3	-0.217251	-2.38613	-5.13368	2.88e-07	0.00561579	6.30083	Fmnl3
ENSMUSG00000042105_Inpp5f	-0.272241	-1.02041	-5.11875	3.12e-07	0.00607829	6.22566	Inpp5f
ENSMUSG00000037095_Lrg1	-0.286566	-6.71825	-6.22417	4.98e-10	9.71e-06	12.3777	Lrg1
ENSMUSG00000108866_Gm35082	-0.307986	-2.94238	-5.50674	3.72e-08	0.00072549	8.24901	Gm35082
ENSMUSG00000036800_Fam135b	-0.314726	-6.68618	-5.40426	6.61e-08	0.00129003	7.70026	Fam135b
ENSMUSG00000038776_Ephx1	-0.314907	-1.55045	-4.78025	1.77e-06	0.0344936	4.5807	Ephx1
ENSMUSG00000037706_Cd81	-0.606369	-0.819267	-5.34941	8.96e-08	0.00174806	7.41083	Cd81
ENSMUSG00000068457_Uty	-0.726332	-2.72942	-8.25374	1.67e-16	3.26e-12	26.773	Uty
ENSMUSG00000056673_Kdm5d	-0.817832	-2.18644	-9.20755	3.8e-20	7.41e-16	34.9188	Kdm5d
ENSMUSG00000069049_Eif2s3y	-0.93678	-1.53068	-9.60506	8.88e-22	1.73e-17	38.5732	Eif2s3y
ENSMUSG00000069045_Ddx3y	-0.981205	-1.70002	-9.25301	2.49e-20	4.86e-16	35.329	Ddx3y
